# 25 years of propagation in suspension cell culture results in substantial alterations of the *Arabidopsis thaliana* genome

**DOI:** 10.1101/710624

**Authors:** Boas Pucker, Christian Rückert, Ralf Stracke, Prisca Viehöver, Jörn Kalinowski, Bernd Weisshaar

## Abstract

*Arabidopsis thaliana* is one of the best studied plant model organisms. Besides cultivation in greenhouses, cells of this plant can also be propagated in suspension cell culture. At7 is one such cell line that has been established about 25 years ago. Here we report the sequencing and the analysis of the At7 genome. Large scale duplications and deletions compared to the Col-0 reference sequence were detected. The number of deletions exceeds the number of insertions thus indicating that a haploid genome size reduction is ongoing. Patterns of small sequence variants differ from the ones observed between *A. thaliana* accessions e.g. the number of single nucleotide variants matches the number of insertions/deletions. RNA-Seq analysis reveals that disrupted alleles are less frequent in the transcriptome than the native ones.
