## Supplementary material for "25 years of propagation in suspension cell culture results in substantial alterations of the *Arabidopsis thaliana* genome": File S5

SequencingTechnology	read_length	number_of_reads_pairs	Accession
Illumina_HiSeq1500	250	14810738	ERR3445426
Illumina_NextSeq500	154	28659201	ERR3445427
SequencingTechnology	number_of_sequences_bases	number_of_reads	Accession
ONT_MinION_GridION	12593445097	3920379	ERR3445571,ERR3445572
